# A CRISPR-based strategy for targeted sequencing in biodiversity science

**DOI:** 10.1101/2023.06.30.547247

**Authors:** Bethan Littleford-Colquhoun, Tyler R. Kartzinel

## Abstract

Many applications in molecular ecology require the ability to match specific DNA sequences from single- or mixed-species samples to a diagnostic reference library. Widely used methods for DNA barcoding and metabarcoding require PCR and amplicon sequencing to identify taxa based on target sequences, but the target-specific enrichment capabilities of CRISPR-Cas systems may offer advantages in some applications. We identified 54,837 CRISPR-Cas guide RNAs that may be useful for enriching chloroplast DNA across phylogenetically diverse plant species. We then tested a subset of 17 guide RNAs *in vitro* to enrich and sequence plant DNA strands ranging in size from diagnostic DNA barcodes of 1,428 bp to entire chloroplast genomes of 121,284 bp. We used an Oxford Nanopore sequencer to evaluate sequencing success based on both single- and mixed-species samples, which yielded mean on-target chloroplast sequence lengths of 5,755-11,367 bp, depending on the experiment. Single-species experiments yielded more on-target sequence reads and greater accuracy, but mixed-species experiments yielded superior coverage. Comparing CRISPR-based strategies to a widely used protocol for plant DNA metabarcoding with the chloroplast *trn*L-P6 marker, we obtained a 66-fold increase in sequence length and markedly better estimates of relative abundance for a commercially prepared mixture of plant species. Future work would benefit from developing both *in vitro* and *in silico* methods for analyses of mixed-species samples, especially when the appropriate reference genomes for contig assembly cannot be known *a priori*. Prior work developed CRISPR-based enrichment protocols for long-read sequencing and our experiments pioneered its use for plant DNA barcoding and chromosome assemblies that may have advantages over workflows that require PCR and short-read sequencing.
