## Supplementary Data Table 2 for "A CRISPR-based strategy for targeted sequencing in biodiversity science"

### Sheet: Sheet1
Identity to global reference library	family_name	genus_name	species_name	species_list:db_P6_r143	Clade	BLAST result	sequence	GFT105.2
1				[]	superrosids	Arachis hypogaea	atcccgttttcggaaaggaaataaacattaagaaagcgagaataaaaaagg	31346
1				[]	superasterids	Helianthus annuus	atcacgttttccgaaaacaaacaaaggttcagaaagcgaaaataaaaaag	28294
1	Poaceae			[]	monocot	Triticum aestivum	atccgtgttttgagaaaacaaggggttctcgaactagaatacaaaggaaaag	12612
1				[]	monocot	Zea mays	atcccttttttgaaaaacaagtggttctcaaactagaacccaaaggaaaag	8512
1	Poaceae	Avena		[]	monocot	Avena sativa	atccgtgttttgagaggggggttctcgaactagaatacaaaggaaaag	604
1				[]	superasterids	Helianthus annuus	atcccgttttccgaaaacaaacaaaggttcagaaagcgaaaataaaaaag	331
1	Poaceae	Triticum	Triticum aestivum	['Triticum aestivum']	monocot	Triticum aestivum	atccatgttttgagaaaacaaggggttctcgaactagaatacaaaggaaaag	273
1	Poaceae	Triticum	Triticum aestivum	['Triticum aestivum']	monocot	Triticum aestivum	atccgtgttttgagaaaacaaggggttctggaactagaatacaaaggaaaag	92
1	Poaceae	Triticum	Triticum aestivum	['Triticum aestivum']	monocot	Triticum aestivum	atctgtgttttgagaaaacaaggggttctcgaactagaatacaaagggaaag	77
1	Asteraceae	Inula		[]	superasterids		atcacgttttccgaaaacaaacaaagtttcagaaagcgaaaataaaaaag	74
1	Poaceae	Triticum	Triticum aestivum	['Triticum aestivum']	monocot	Triticum aestivum	atccgtgttttgagaaaagaaggggttctcgaactagaatacaaaggaaaag	66
1	Poaceae	Triticum	Triticum aestivum	['Triticum aestivum']	monocot	Triticum aestivum	atccgtgttttgagaaaacaaggggaatacaaaggaaaag	54
1	Poaceae	Triticum	Triticum aestivum	['Triticum aestivum']	monocot	Triticum aestivum	atccgtgttttgagaaaacaaggagttctcaaactagaatacaaaggaaaag	52
1				[]			atcacgttttccgaaaacaaacaaaggttcagaaagcgaaaatcaaaaag	38
1	Fabaceae			[]	superrosids	Glycine max	atcctgttttccgaaaacaaagaaaagttcataaagtgataataaaaaagg	34
1	Asteraceae			[]	superasterids	Helianthus annuus	atcacgtttttcgaaaacaaacaaaggttcagaaagcgaaaataaaaaag	33
1	Poaceae	Triticum		[]	monocot	Triticum aestivum	atccatgttttgagaaaataagtggttctcgaactagaatacaaagtaaaag	30
1	Asteraceae			[]	superasterids	Helianthus annuus	atcacgttttccgaaaacaaacaaaggttcagaaagcgaaaaaaaaaaag	29
1	Asteraceae			[]	superasterids		atcacgttttccgaaaaaaaacaaaggttcagaaagcgaaaataaaaaag	27
1	Asteraceae			[]	superasterids	Helianthus annuus	atcacgttttccgaaaacaaacaaaggttcagaaagcggaaataaaaaag	26
1				[]			atcccttttttgaaaaaacaagtggttctcaaactagaacccaaaggaaaag	14
1	Poaceae			[]	monocot		atccatgttttgagaaaacaagcggttctcgaactagaacccaaaggaaaag	11
1	Poaceae			[]	monocot	Avena sativa	atccgtgttttgagaagggggttctcgaactagaatacaaaggaaaag	11
1	Brassicaceae			[]	superrosids		atcctgggttacgcgaacaaaccagagtttagaaagcgg	9
1	Poaceae	Triticum	Triticum aestivum	['Triticum aestivum']	monocot	Triticum aestivum	atctgtgttttgagaaaacaaggggttcttgaactagaatacaaaggaaaag	7
1	Poaceae			[]	monocot		atccgtgttttgagaagggattctcgaactagaatacaaaggaaaag	4
1	Polygonaceae			[]	superasterids		ctccttctttccaaaaggaagacaaaag	3
1	Amaranthaceae	Amaranthus		[]	superasterids		ctcctttttcaaaagtaaaaaaaaatacggattcagaaagcaagaatcaaaaaaag	1
1	Chenopodiaceae			[]	superasterids		ctccttttgtcaaaagcaaaaaataaagattcagaaagcaacaataaaaaaag	1
1	Fabaceae	Medicago		[]	superrosids		atccttctttccgaaaacaaataaataaaagttcagaaagttaaaatcaaaaaag	1
1	Fagaceae	Fagus		[]	superrosids		atcctattttccgaaaacaaataagggttgagaagaaagcaagaataaaataaaaaaaaaaaaag	1
1	Juglandaceae			[]	superrosids		atcctgttttctaaaaacaaataagggttcataaagcgagaatcaaaaag	1
1	Poaceae	Oryza		[]	monocot		atccgtgttttgagaaaacaagcggttctcgaactagaacccaaaggaaaag	1
0.981132	Poaceae			[]	monocot		atccgtgttttgagaaaacaagagggtctcgaactagaatacaaaggaaaag	1
0.980769	Poaceae			['Oryza punctata', 'Chusquea patens']	monocot		atccgtgttttgagaaaacaagtggttctcaaactagaacccaaaggaaaag	118
0.980769	Poaceae			['Brachypodium boissieri', 'Brachypodium distachyon', 'Brachypodium retusum', 'Brachypodium phoenicoides', 'Elymus repens', 'Oryza punctata', 'Brachypodium pinnatum']	monocot		atccgtgttttgagaaaacaaggggttctcgaactagaacccaaaggaaaag	32
0.980769	Poaceae	Oryza		['Oryza punctata']	monocot		atccgtgttttgagaaaacaaggggttctcaaactagaacccaaaggaaaag	20
0.980769	Poaceae			['Triticum aestivum']	monocot	Triticum aestivum	atccgttttttgagaaaacaaggggttctcaaactagaatacaaaggaaaag	3
0.980769	Poaceae	Triticum	Triticum aestivum	['Triticum aestivum']	monocot	Triticum aestivum	attcttgttttgagaaaacaaggggttctcgaactagaatacaaaggaaaag	3
0.980769	Poaceae			['Oldeania ibityensis']	monocot		atccatgttttgagaaaataagtggttctcgaactagaatacaaaggaaaag	2
0.980769	Poaceae			['Oryza sativa']	monocot		atccatgttttgagaaaacaagtggttctcaaactagaacccaaaggaaaag	2
0.980769				['Polytoca wallichiana', 'Urochloa reptans', 'Cenchrus unisetus', 'Glyphochloa talbotii', 'Urochloa leersioides', 'Catalepis gracilis']			atccctgttttgagaaaacaagtggttctcaaactagaacccaaaggaaaag	1
0.980769				['Danthoniopsis dinteri', 'Narenga porphyrocoma']			atcccttttttgagaaaacaagtggttctcgaactagaacccaaaggaaaag	1
0.980769	Poaceae			['Brachypodium boissieri', 'Brachypodium distachyon', 'Chusquea patens', 'Brachypodium retusum', 'Brachypodium phoenicoides', 'Elymus repens', 'Brachypodium pinnatum', 'Triticum aestivum']	monocot	Triticum aestivum	atccgtgttttgagaaaacaaggggttctcaaactagaatccaaaggaaaag	1
0.980769	Poaceae			['Chusquea patens', 'Triticum aestivum']	monocot	Triticum aestivum	atccgtgttttgagaaaacaagtggttctcaaactagaatacaaaggaaaag	1
0.980769	Poaceae			['Oldeania alpina', 'Brachypodium boissieri', 'Triticum aestivum']	monocot	Triticum aestivum	atccatgttttgagaaaacaagtggttctcgaactagaatacaaaggaaaag	1
0.980769	Poaceae			['Brachypodium boissieri', 'Brachypodium distachyon', 'Brachypodium retusum', 'Brachypodium phoenicoides', 'Elymus repens', 'Brachypodium pinnatum']	monocot		atccgttttttgagaaaacaaggggttctcgaactagaatccaaaggaaaag	1
0.980769	Poaceae			[]	monocot		atccttgttttgagaaaacaaggggttctcgaactagaatccaaaggaaaag	1
0.980769	Poaceae			[]	monocot		atccgtgttttgagaaaacaagtggttctcgaactagaacccaaaggaaaag	1
0.980769	Poaceae			['Triticum aestivum', 'Brachypodium boissieri']	monocot	Triticum aestivum	atccatgttttgagaaaataaggggttctcgaactagaatacaaaggaaaag	1
0.980769	Poaceae			['Triticum aestivum', 'Brachypodium boissieri']	monocot	Triticum aestivum	atccatgttttgagaaaacaaggggttctcgaactagaatacaaagtaaaag	1
0.980769	Poaceae			['Elymus libanoticus', 'Triticum aestivum']	monocot	Triticum aestivum	atccgtgttttgagaaaaaaaggggttctcgaactagaagacaaaggaaaag	1
0.980769	Poaceae			['Elymus libanoticus', 'Triticum aestivum']	monocot	Triticum aestivum	atccgtgttttgagaaaaaaaggggttctcgaaatagaatacaaaggaaaag	1
0.980769	Poaceae			['Leymus triticoides', 'Triticum aestivum']	monocot	Triticum aestivum	atccgtgttttgagaaaacaaggagttctcgaactagaatacaaagaaaaag	1
0.980769	Poaceae			['Triticum turgidum', 'Triticum aestivum', 'Poa apiculata', 'Castellia tuberculosa']	monocot		atctgtgttttgagaaaacaaggggttctggaactagaatacaaaggaaaag	1
0.980769	Poaceae			['Triticum aestivum']	monocot	Triticum aestivum	atccgtgttttgagaaaacaaggggttctcaaactagaacacaaaggaaaag	1
0.980769	Poaceae			['Leymus triticoides', 'Triticum aestivum']	monocot	Triticum aestivum	atccgtgttttgagaaaacaaggagctctcaaactagaatacaaaggaaaag	1
0.980769	Poaceae			['Triticum aestivum']	monocot	Triticum aestivum	atccgtgttttgagaaaacaaggggttctcaaactagaaaacaaaggaaaag	1
0.980769	Poaceae	Triticum		[]	monocot	Triticum aestivum	atccgtgttttgagaaaataagtggttctcgaactagaatacaaagtaaaag	1
0.980392				['Arachis hypogaea']	superrosids	Arachis hypogaea	atcccgttttcggaaaggaaataaacattaagaaagcgagaataaaaaag	623
0.980392				['Tarlmounia elliptica', 'Acilepis sutepensis', 'Eupatorium serotinum']	superasterids	Helianthus annuus	atcacgttttccgaaaacaaacaaaggttcagaaagcgagaataaaaaagg	190
0.980392				['Arachis hypogaea']	superrosids	Arachis hypogaea	tcccgttttcggaaaggaaataaacattaagaaagcgagaataaaaaagg	188
0.980392				['Arachis hypogaea']	superrosids	Arachis hypogaea	atcccgttttcggaaaggaaataaacattaagaaagagagaataaaaaagg	96
0.980392				['Arachis hypogaea']	superrosids	Arachis hypogaea	atcccgttttcggaaaggaaataatcattaagaaagcgagaataaaaaagg	89
0.980392				[]	monocot	Zea mays	atcccttttttgaaaaacaagtggttctcaaactagaacacaaaggaaaag	86
0.980392				[]	monocot	Zea mays	atcccttttttgaaaaacaaggggttctcaaactagaacccaaaggaaaag	65
0.980392				['Arachis hypogaea']	superrosids	Arachis hypogaea	atcccgttttcggaaaggaaataaacattaagaaagcgaaaataaaaaagg	63
0.980392				['Arachis hypogaea']	superrosids	Arachis hypogaea	atcccgttttcggaaaggaaataaacattaagcaagcgagaataaaaaagg	48
0.980392				['Arachis hypogaea']	superrosids	Arachis hypogaea	atcccgttttcggaaaggaaataaacattaagaaagcgagaaaaaaaaagg	45
0.980392				['Arachis hypogaea']	superrosids	Arachis hypogaea	atcccgttttcggaaaggaaataaacattaagaaagcgagcataaaaaagg	45
0.980392				['Arachis hypogaea']	superrosids	Arachis hypogaea	atcccgctttcggaaaggaaataaacattaagaaagcgagaataaaaaagg	41
0.980392				['Arachis hypogaea']	superrosids	Arachis hypogaea	atcccgttttcggaaaggaaataaacattaagagagcgagaataaaaaagg	39
0.980392				['Arachis hypogaea']	superrosids	Arachis hypogaea	atcccgttttcggaaaggaaatagacattaagaaagcgagaataaaaaagg	38
0.980392				['Arachis hypogaea']	superrosids	Arachis hypogaea	atcctgttttcggaaaggaaataaacattaagaaagcgagaataaaaaagg	28
0.980392				['Arachis hypogaea']	superrosids	Arachis hypogaea	atcccgttttcggaaaagaaataaacattaagaaagcgagaataaaaaagg	25
0.980392				['Arachis hypogaea']	superrosids	Arachis hypogaea	atcccgttttcggaaaggaaataaacattaagaaagcgagaataaaaaggg	23
0.980392				['Arachis hypogaea']	superrosids	Arachis hypogaea	atcccgttttcggaaagaaaataaacattaagaaagcgagaataaaaaagg	21
0.980392				['Arachis hypogaea']	superrosids	Arachis hypogaea	atcccggtttcggaaaggaaataaacattaagaaagcgagaataaaaaagg	20
0.980392				['Arachis hypogaea', 'Chapmannia floridana']	superrosids	Arachis hypogaea	atcccgttttcggaaagcaaataaacattaagaaagcgagaataaaaaagg	19
0.980392				['Arachis hypogaea']	superrosids	Arachis hypogaea	atcccgttttcggaaaggaaataaacagtaagaaagcgagaataaaaaagg	19
0.980392				['Arachis hypogaea']	superrosids	Arachis hypogaea	atcccgttttcgaaaaggaaataaacattaagaaagcgagaataaaaaagg	16
0.980392				['Arachis hypogaea']	superrosids	Arachis hypogaea	atcccgttttcggaaaggaaataaaccttaagaaagcgagaataaaaaagg	11
0.980392	Asteraceae	Heterosperma	Heterosperma ovatifolium	['Heterosperma ovatifolium']	superasterids		atcacgttttccgaaaacaaacaaaggttcaaaaagcgaaaataaaaaag	10
0.980392				['Danthoniopsis dinteri']	monocot	Zea mays	atcccttttttgaaaaacaagtggttctcgaactagaacacaaaggaaaag	10
0.980392				['Muhlenbergia peruviana', 'Rendlia altera', 'Muhlenbergia monandra', 'Urochloa reptans', 'Elytrophorus globularis']	monocot	Zea mays	atccgtgttttgaaaaacaagtggttctcaaactagaacccaaaggaaaag	9
0.980392				['Liparophyllum gunnii']	superasterids	Helianthus annuus	atcccgtttttcgaaaacaaacaaaggttcagaaagcgaaaataaaaaag	3
0.980392				['Liparophyllum gunnii']	superasterids	Helianthus annuus	atccctttttccgaaaacaaacaaaggttcagaaagcgaaaataaaaaag	3
0.980392				['Arachis hypogaea', 'Chapmannia floridana']	superrosids	Arachis hypogaea	atcccgttttccgaaaggaaataaacattaagaaagcgagaataaaaaagg	3
0.980392				['Arachis hypogaea']	superrosids	Arachis hypogaea	atcccgttttcggaaaggaaataaacattaagaaagggagaataaaaaagg	3
0.980392	Fabaceae			['Vandasina retusa', 'Harashuteria hirsuta']	superrosids	Glycine max	atcctgttttccgaaaacaaagaaaagttcataaagtgataataaaaaag	2
0.980392				['Danthoniopsis dinteri']			atcccttttttgaaaaacaaggggttctcgaactagaacccaaaggaaaag	2
0.980392				['Arachis hypogaea']	superrosids	Arachis hypogaea	atcccgttttcgaaaggaaataaacattaagaaagcgagaataaaaaagg	2
0.980392				['Muhlenbergia peruviana', 'Rendlia altera', 'Muhlenbergia monandra', 'Urochloa reptans', 'Elytrophorus globularis']	monocot	Zea mays	atccctgttttgaaaaacaagtggttctcaaactagaacacaaaggaaaag	1
0.980392				['Muhlenbergia peruviana', 'Rendlia altera', 'Muhlenbergia monandra', 'Urochloa reptans', 'Elytrophorus globularis']	monocot	Zea mays	atccctgttttgaaaaacaaggggttctcaaactagaacccaaaggaaaag	1
0.980392				['Danthoniopsis dinteri']	monocot	Zea mays	atcccttttttgaaaaacaagtggttctcgaactagaatccaaaggaaaag	1
0.980392				['Thuarea involuta', 'Muhlenbergia diversiglumis', 'Paspalum arenarium']	monocot	Zea mays	atcctttttttgaaaaacaaggggttctcaaactagaacccaaaggaaaag	1
0.980392				['Muhlenbergia peruviana', 'Rendlia altera', 'Muhlenbergia monandra', 'Urochloa reptans', 'Elytrophorus globularis']	monocot	Zea mays	atccatgttttgaaaaacaagtggttctcaaactagaacccaaaggaaaag	1
0.980392				['Danthoniopsis dinteri']			atcccgtttttgaaaaacaagtggttctcgaactagaacccaaaggaaaag	1
0.980392				['Muhlenbergia peruviana', 'Danthoniopsis dinteri', 'Rendlia altera', 'Muhlenbergia monandra', 'Urochloa reptans', 'Elytrophorus globularis']			atccctgttttgaaaaacaagtggttctcgaactagaacccaaaggaaaag	1
0.980392				['Sporobolus pyramidatus', 'Ichnanthus sp. Silva et al. 550']			atcccttttttgaaaaacaagaggttcttaaactagaacccaaaggaaaag	1
0.980392	Torricelliaceae			['Aralidium pinnatifidum', 'Torricellia tiliifolia']	superasterids	Helianthus annuus	atcccgttttccgaaaacaaagaaaggttcagaaagcgaaaataaaaaag	1
0.98				[]			atcacgttttccgaaaacaaacagaggttcagaaagcgaaaataaaaaag	44
0.98				[]	superasterids	Helianthus annuus	atcacgttctccgaaaacaaacaaaggttcagaaagcgaaaataaaaaag	42
0.98				[]	superasterids	Helianthus annuus	atcccgttttcggaaaacaaacaaaggttcagaaagcgaaaataaaaaag	41
0.98				[]	superasterids	Helianthus annuus	atcacgttttccgaaaacaaacaaaggttcagaaagcgaaaatagaaaag	32
0.98				[]	superasterids	Helianthus annuus	atcacgttttccgaaaacaaacaaaggttcagcaagcgaaaataaaaaag	32
0.98				['Euryops virgineus', 'Trichocline caulescens', 'Echinops lipskyi', 'Lulia nervosa']	superasterids	Helianthus annuus	atcacgttttccgaaaacaaacaaaggttaagaaagcgaaaataaaaaag	29
0.98				[]	superasterids	Helianthus annuus	atcacgttttccgaaaacaaacaaaggttcagaaagctaaaataaaaaag	28
0.98				[]			atcacgttttccgaaaacaaacaatggttcagaaagcgaaaataaaaaag	28
0.98				[]			atcacgttttccgaaaacaaacaagggttcagaaagcgaaaataaaaaag	27
0.98				[]	superasterids	Helianthus annuus	atcacgtgttccgaaaacaaacaaaggttcagaaagcgaaaataaaaaag	26
0.98				[]	superasterids	Helianthus annuus	atcacgttttcggaaaacaaacaaaggttcagaaagcgaaaataaaaaag	16
0.98				[]			atcacgttttccgaaaacaaacaaatgttcagaaagcgaaaataaaaaag	15
0.98				[]			atcacgttttccgaaaacaaacaaagggtcagaaagcgaaaataaaaaag	10
0.98				['Phaenocoma prolifera', 'Triptilion gibbosum', 'Epaltes divaricata', 'Blumea densiflora', 'Lessingianthus bishopii', 'Triptilion spinosum']			atcacgtttttcgaaaacaaacaaaggttcagaaggcgaaaataaaaaag	8
0.98				[]	superasterids	Helianthus annuus	atcacgttttccgaaaacaaacaaaggttcagaagcgaaaataaaaaag	5
0.98				[]			atcacgttttacgaaaacaaacaaaggttcagaaggcgaaaataaaaaag	5
0.98				['Chersodoma jodopappa']			atcacgttttcagaaaacaaacaaaggtacagaaagcgaaaataaaaaag	5
0.98				['Decaneuropsis garrettiana', 'Leucheria papillosa', 'Triptilion gibbosum', 'Marshallia legrandii', 'Camchaya sp. Bunwong 328']	superasterids	Helianthus annuus	atcacgttttccgaaaacaaacaaaggttcagaaggcgaaaaaaaaaaag	4
0.98				['Phelline lucida', 'Nymphoides peltata', 'Pentaphragma ellipticum', 'Doronicum pardalianches', 'Torricellia tiliifolia', 'Dubyaea chimiliensis', 'Liparophyllum gunnii']	superasterids	Helianthus annuus	atcccgttttccgaaaacaaacaaaggttcagaaagagaaaataaaaaag	4
0.98				['Phelline lucida', 'Nymphoides peltata', 'Liparophyllum gunnii', 'Torricellia tiliifolia', 'Pentaphragma ellipticum']	superasterids	Helianthus annuus	atcccgttttccgaaaaccaacaaaggttcagaaagcgaaaataaaaaag	4
0.98				[]			atcccgttttccgaaaacaaacaaagtttcagaaagcgaaaataaaaaag	4
0.98				['Jaegeria hirta']			atcacgttttccgaaaacaaacaatgtttcagaaagcgaaaataaaaaag	4
0.98				[]	superasterids	Helianthus annuus	atcacgttttccgaaaacaaacaaaggttcagaaagcgaaataaaaaag	3
0.98				['Jaegeria hirta']			atcacgttttccgaaaacaaacaaagtttaagaaagcgaaaataaaaaag	3
0.98				[]			atcacgttttcggaaaacaaacaaaggttcagaaggcgaaaataaaaaag	3
0.98				['Gazania sp. Koekemoer and Funk 1929']			atcacgttttccgaaaacaaagaaaggtacagaaagcgaaaataaaaaag	3
0.98				['Dubyaea chimiliensis', 'Doronicum pardalianches']			atcacgttttacgaaaacaaacaaaggttcagaaagagaaaataaaaaag	3
0.98				['Phelline lucida', 'Nymphoides peltata', 'Liparophyllum gunnii', 'Torricellia tiliifolia', 'Pentaphragma ellipticum']			atcccgttttccgaaaacaaacaaaggtacagaaagcgaaaataaaaaag	3
0.98				['Decaneuropsis garrettiana', 'Leucheria papillosa', 'Triptilion gibbosum', 'Limbarda crithmoides', 'Marshallia legrandii', 'Camchaya sp. Bunwong 328']			atcacgttttccgaaaaaaaacaaaggttcagaaagcgaaaaaaaaaaag	3
0.98	Asteraceae			['Decaneuropsis garrettiana', 'Leucheria papillosa', 'Triptilion gibbosum', 'Marshallia legrandii', 'Camchaya sp. Bunwong 328']	superasterids		atcacgttttccgaaaacaaacaatggttcagaaagcgaaaaaaaaaaag	2
0.98				['Chaetanthera pentacaenoides', 'Chaetanthera pulvinata']	superasterids	Helianthus annuus	atcacgttttccgaaaacaaacaaaggtgcagaaggcgaaaataaaaaag	2
0.98				[]	superasterids	Helianthus annuus	atcacgttttccgaaaacaaacaaaggttcagaaggctaaaataaaaaag	2
0.98				['Phelline lucida', 'Nymphoides peltata', 'Liparophyllum gunnii', 'Torricellia tiliifolia', 'Pentaphragma ellipticum']	superasterids	Helianthus annuus	atcccgttttacgaaaacaaacaaaggttcagaaagcgaaaataaaaaag	2
0.98				[]	superasterids	Helianthus annuus	atcccgttttcagaaaacaaacaaaggttcagaaagcgaaaataaaaaag	2
0.98				['Lamprocephalus montanus']	superasterids	Helianthus annuus	atcactttttccgaaaacaaacaaaggttcagaaggcgaaaataaaaaag	2
0.98				['Lamprocephalus montanus']	superasterids	Helianthus annuus	atcactttttacgaaaacaaacaaaggttcagaaagcgaaaataaaaaag	2
0.98				['Jaegeria hirta']			atcacgttttcggaaaacaaacaaagtttcagaaagcgaaaataaaaaag	2
0.98				['Phaenocoma prolifera', 'Triptilion gibbosum', 'Epaltes divaricata', 'Blumea densiflora', 'Lessingianthus bishopii', 'Triptilion spinosum']			atcacgtttttcgaaaacaaacaaaggtacagaaagcgaaaataaaaaag	2
0.98				['Decaneuropsis garrettiana', 'Leucheria papillosa', 'Triptilion gibbosum', 'Marshallia legrandii', 'Marshallia ramosa', 'Camchaya sp. Bunwong 328']			atcacgttttccgaaaacaaacagaggttcagaaagcgaaaaaaaaaaag	2
0.98				['Chaetanthera pentacaenoides', 'Chersodoma jodopappa', 'Chaetanthera pulvinata']			atcacgttttcagaaaacaaacaaaggtgcagaaagcgaaaataaaaaag	2
0.98				['Hilaria mutica', 'Setaria italica', 'Tripogonella loliiformis', 'Chloris virgata', 'Hilaria cenchroides', 'Ocellochloa stolonifera']	monocot	Zea mays	atcccttttttgaaaacaagtggttctcaaactagaatccaaaggaaaag	1
0.98				['Dubyaea chimiliensis', 'Doronicum pardalianches']	superasterids	Helianthus annuus	atcacgttttccgaaaacaaacaaaggttcagaaggagaaaataaaaaag	1
0.98				['Dubyaea chimiliensis', 'Doronicum pardalianches']	superasterids	Helianthus annuus	atcacgttttccgaaaacaaacaaaggtacagaaagagaaaataaaaaag	1
0.98				['Decaneuropsis garrettiana', 'Leucheria papillosa', 'Triptilion gibbosum', 'Doronicum pardalianches', 'Dubyaea chimiliensis', 'Marshallia legrandii', 'Camchaya sp. Bunwong 328']	superasterids	Helianthus annuus	atcacgttttccgaaaacaaacaaaggttcagaaagagaaaaaaaaaaag	1
0.98				['Chaetanthera pentacaenoides', 'Jaegeria hirta', 'Chaetanthera pulvinata']			atcacgttttccgaaaacaaacaaagttgcagaaagcgaaaataaaaaag	1
0.98				['Limbarda crithmoides']			atcacgttttccgaaaaaaaacaaaggttcagaaggcgaaaataaaaaag	1
0.98				['Limbarda crithmoides']			atcacgttttacgaaaaaaaacaaaggttcagaaagcgaaaataaaaaag	1
0.98				['Phelline lucida', 'Nymphoides peltata', 'Liparophyllum gunnii', 'Torricellia tiliifolia', 'Pentaphragma ellipticum']			atcccgttttccgaaaacaaacaatggttcagaaagcgaaaataaaaaag	1
0.98				['Jaegeria hirta', 'Limbarda crithmoides']			atcacgttttccgaaaaaaaacaaagtttcagaaagcgaaaataaaaaag	1
0.98				['Jaegeria hirta']			atcacgttttccgaaaacaaacaaagtttcagaaagcgacaataaaaaag	1
0.98				['Dubyaea chimiliensis', 'Doronicum pardalianches']			atcacgttttccgaaaacaaacaatggttcagaaagagaaaataaaaaag	1
0.98				[]			atcacgttttccgaaaaccaacaaaggttcagaaggcgaaaataaaaaag	1
0.98				['Dubyaea chimiliensis', 'Doronicum pardalianches', 'Limbarda crithmoides']			atcacgttttccgaaaaaaaacaaaggttcagaaagagaaaataaaaaag	1
0.98				['Phaenocoma prolifera', 'Triptilion gibbosum', 'Limbarda crithmoides', 'Epaltes divaricata', 'Blumea densiflora', 'Lessingianthus bishopii', 'Triptilion spinosum']			atcacgtttttcgaaaaaaaacaaaggttcagaaagcgaaaataaaaaag	1
0.98				['Limbarda crithmoides']			atcacgttttcggaaaaaaaacaaaggttcagaaagcgaaaataaaaaag	1
0.98				['Decaneuropsis garrettiana', 'Leucheria papillosa', 'Triptilion gibbosum', 'Gazania sp. Koekemoer and Funk 1929', 'Marshallia legrandii', 'Camchaya sp. Bunwong 328']			atcacgttttccgaaaacaaagaaaggttcagaaagcgaaaaaaaaaaag	1
0.98				[]			atccggttttccgaaaacaaacaaaggttcagaaagcgaaaataaaaaag	1
0.98				['Jaegeria hirta']			atcacgttttccgaaaaccaacaaagtttcagaaagcgaaaataaaaaag	1
0.98				['Lamprocephalus montanus']			atcactttttccgaaaacaaacataggttcagaaagcgaaaataaaaaag	1
0.98				['Phaenocoma prolifera', 'Nastanthus caespitosus', 'Triptilion gibbosum', 'Epaltes divaricata', 'Blumea densiflora', 'Hypochaeris maculata', 'Lessingianthus bishopii', 'Triptilion spinosum']			atcacgtttttcaaaaacaaacaaaggttcagaaagcgaaaataaaaaag	1
0.98				['Lamprocephalus montanus']			atcactttttccgaaaacaaacaaaggttcagcaagcgaaaataaaaaag	1
0.98				['Limbarda crithmoides']			atcaggttttccgaaaaaaaacaaaggttcagaaagcgaaaataaaaaag	1
0.98				['Libinhania sphaerocephala', 'Epaltes divaricata', 'Kleinia petraea', 'Fitchia speciosa']			atcacgttttacgaaaacaaacaaaggttcagaaaacgaaaataaaaaag	1
0.98				[]			atcccgttttccgaaaacaaacaaaagttcagaaagcgaaaataaaaaag	1
0.979592	Poaceae			['Torreyochloa pallida', 'Puccinellia andersonii']	monocot	Avena sativa	atccgtgttttgagaaaggggttctcgaactagaatacaaaggaaaag	6
0.979167	Poaceae			['Avena vaviloviana', 'Avena prostrata', 'Avena sterilis', 'Avena murphyi']	monocot	Avena sativa	atccgtgttttgagagaggggttctcgaactagaatacaaaggaaaag	10
0.979167	Poaceae			['Avena vaviloviana', 'Avena prostrata', 'Avena sterilis', 'Avena murphyi']	monocot	Avena sativa	atccgtgttttgagaggggggttctcaaactagaatacaaaggaaaag	3
0.979167	Poaceae			['Avena vaviloviana', 'Avena prostrata', 'Avena sterilis', 'Avena murphyi']	monocot	Avena sativa	atccgtgttttgagaggggggttcttgaactagaatacaaaggaaaag	2
0.979167	Poaceae			['Torreyochloa pallida', 'Avena prostrata', 'Alopecurus lanatus', 'Puccinellia andersonii', 'Avena sterilis', 'Avena vaviloviana', 'Catabrosella variegata', 'Avena murphyi']	monocot	Avena sativa	atccgtgttttgagagggggttctcgaactagaatacaaaggaaaag	1
0.979167	Poaceae			['Torreyochloa pallida', 'Puccinellia andersonii', 'Alopecurus lanatus', 'Catabrosella variegata']	monocot	Avena sativa	atccgtgttttgagaaggggttctcgaactagaatacaaaggaaaag	1
0.962264	Poaceae			['Aira praecox', 'Ammochloa palaestina', 'Triticum aestivum']	monocot	Triticum aestivum	atcccttttttgagaaaacaaggggttctcgaactagaatacaaaggaaaag	3
0.962264				['Tripogonella loliiformis', 'Saccharum hybrid cultivar', 'Narenga porphyrocoma', 'Saccharum spontaneum']			atcccttttttgagaaaacaagtggttctcaaactagaacacaaaggaaaag	1
0.962264	Poaceae			[]	monocot		atccgtgttttgagaaaacaagtggttctcgaactagaacacaaaggaaaag	1
0.962264	Poaceae			['Chusquea patens']	monocot		atccgtgttttgagaaaacaagtggttctcaaactagaacacaaaggaaaag	1
0.961538				['Arachis hypogaea']	superrosids	Arachis hypogaea	atcccgttttcggaaaggaaataaacattaagaaagcgagaaaaagaaagg	4
0.961538				['Arachis hypogaea']	superrosids	Arachis hypogaea	atcccgttttcggaaaggaaataaacattcaaaaagcgagaataaaaaagg	3
0.961538				[]	monocot	Zea mays	atccctgtttttgaaaaacaagtggttctcaaactagaacacaaaggaaaag	3
0.961538	Poaceae			[]	monocot		atccctgttttgagaaaacaaggggttctcgaactagaacccaaaggaaaag	3
0.961538				[]	monocot	Zea mays	atcccttttttgaaaaacaagtggttctcaaactagaaaacaaaggaaaag	2
0.961538				[]			atccctgttttgagaaaacaaggggttctcaaactagaacccaaaggaaaag	2
0.961538				[]			atccctgttttgagaaaacaagtggttctcaaactagaacacaaaggaaaag	2
0.961538				[]	monocot	Zea mays	atcccttttttgaaaaacaagtggttctcaaactagaaccaaaagaaaaag	1
0.961538				[]			atcccttttttgagaaaacaaggggttctcaaactagaacccaaaggaaaag	1
0.961538				[]			atcccttttttgagaaaacaaggggttctcgaactagaacccaaaggaaaag	1
0.961538				[]			atcccttttttgagaaaacaagtggttctcgaactagaacacaaaggaaaag	1
0.961538				[]			atccctgttttgaaaaaacaaggggttctcaaactagaacacaaaggaaaag	1
0.961538				[]			atccgttttttgagaaaacaagtggttctcgaactagaacccaaaggaaaag	1
0.961538				[]			atcccttttttgaaaaacaagtggtactcaaactagaccccaaaggaaaag	1
0.961538	Poaceae			[]	monocot		atccgttttttgagaaaacaaggggttctcgaactagaacacaaaggaaaag	1
0.961538	Poaceae			[]	monocot		atcagtgttttgagaaaacaaggggttctcgaaatagaatacaaaggaaaag	1
0.961538	Poaceae			[]	monocot		atccgtgttttgagaaaacaaggggttctagaactagaacacaaaggaaaag	1
0.961538	Poaceae			[]	monocot		atcctttttttgaaaaacaaggggttctcgaactagaatacaaaggaaaag	1
0.961538	Poaceae			[]	monocot		atcctgttttgagaaaacaaggggttctcaaactagaacacaaaggaaaag	1
0.961538	Poaceae			['Brachypodium boissieri', 'Brachypodium distachyon', 'Brachypodium retusum', 'Brachypodium phoenicoides', 'Elymus repens', 'Brachypodium pinnatum']	monocot	Triticum aestivum	atccgtgttttgagaaaacaaggggttctcgaaatagaataaaaaggaaaag	1
0.961538	Poaceae			[]	monocot	Triticum aestivum	acccgtgttttgagaaaacaaggggttctcgaactagaatacaaagggaaag	1
0.961538	Poaceae			['Oryza sativa', 'Oldeania alpina', 'Brachypodium boissieri']	monocot		atccctgttttgagaaaacaagtggttctcgaactagaacacaaaggaaaag	1
0.961538	Poaceae			[]	monocot		atccgtgttttgagaaaacaaggggtcctcgagctagaatacaaaggaaaag	1
0.961538	Poaceae			[]	monocot		atccgttttttgagaaaacaagtggttctcaaactagaatacaaaggaaaag	1
0.961538	Poaceae			['Phalaris truncata', 'Aira praecox', 'Ammochloa palaestina', 'Deyeuxia heterophylla', 'Brachypodium phoenicoides', 'Elymus repens', 'Triticum turgidum', 'Elymus sibiricus', 'Triticum aestivum']	monocot	Triticum aestivum	atccctgttttgagaaaacaaggggttctcaaactagaacacaaaggaaaag	1
0.961538	Poaceae			[]	monocot	Triticum aestivum	atccgttttttgaaaacaaggggttctcgaactagaatacaaaggaaaag	1
0.961538	Poaceae			[]	monocot	Triticum aestivum	atccgtgttttgagaaaacaaggggttctcgaactagaatacacatgaaaag	1
0.961538	Poaceae			[]	monocot		atccgtgttttgagaaaacaaggggtactcgaactagaagacaaaggaaaag	1
0.961538	Poaceae			[]	monocot		atccgtgttttgagaaaacaaggggtacacgaactagaatacaaaggaaaag	1
0.961538	Poaceae			[]	monocot		atccgtgttttgcgaaaacaaggggttctcgcactagaatacaaaggaaaag	1
0.960784				['Arachis hypogaea']	superrosids	Arachis hypogaea	atcccgttttcggaaaggaaataaacattaagaaagcgaaaataaaaaag	250
0.960784				[]			atcccttttttgaaaaacaaggggttctcaaactagaacacaaaggaaaag	18
0.960784				['Arachis hypogaea']	superrosids	Arachis hypogaea	atcccgttttcggaaaggaaagaatcattaagaaagcgagaataaaaaagg	16
0.960784				['Arachis hypogaea', 'Chapmannia floridana']	superrosids	Arachis hypogaea	atcacgttttccgaaaggaaataaacattaagaaagcgagaataaaaaagg	15
0.960784				['Arachis hypogaea']	superrosids	Arachis hypogaea	atcccgttttcggaaaggaaataaacattaagaaagcgagaaaaaaaaag	13
0.960784				[]	monocot	Zea mays	atcccttttttgaaaaacaagtggttctcgaactagaatacaaaggaaaag	13
0.960784				[]	monocot	Zea mays	atcccttttttgaaaaacaagtggttctcaaactagaatacaaaggaaaag	9
0.960784				['Arachis hypogaea']	superrosids	Arachis hypogaea	atcacgttttcggaaaggaaataaacattaagaaagcgagaataaaaaag	7
0.960784				['Arachis hypogaea']	superrosids	Arachis hypogaea	atcccgttttcggaaaggaaagaaacattaagaaagagagaataaaaaagg	6
0.960784				['Arachis hypogaea']	superrosids	Arachis hypogaea	atcccgttttcggaaaggaaataatcattaagaaagcgagaaaaaaaaagg	6
0.960784				['Arachis hypogaea']	superrosids	Arachis hypogaea	atcccgttttcggaaaggaaataatcattaagaaagagagaataaaaaagg	6
0.960784				[]	monocot	Zea mays	atcccgtttttgaaaaacaagtggttctcaaactagaacacaaaggaaaag	6
0.960784				['Arachis hypogaea']	superrosids	Arachis hypogaea	atcccgttttcggaaaggaaataaacattaagcaagcgcgaataaaaaagg	5
0.960784				['Arachis hypogaea']	superrosids	Arachis hypogaea	atcccgttttcggaaaggaaataaacattaagaaagagagaaaaaaaaagg	5
0.960784				['Arachis hypogaea']	superrosids	Arachis hypogaea	atcacgttttcggaaaggaaaaaaacattaagaaagcgagaataaaaaagg	5
0.960784				['Arachis hypogaea']	superrosids	Arachis hypogaea	atcccgttttcggaaaggaaataatcattaagaaagcgagaataaaaaaag	4
0.960784				['Arachis hypogaea']	superrosids	Arachis hypogaea	atcccgttttcggaaaggaaataaacatcaagcaagcgagaataaaaaagg	4
0.960784				[]			atcccttttttgaaaaacaaggggttctcgaactagaacacaaaggaaaag	4
0.960784				['Arachis hypogaea']	superrosids	Arachis hypogaea	atcccgttttcggaaaggaaataatcattaagatagcgagaataaaaaagg	3
0.960784				['Arachis hypogaea']	superrosids	Arachis hypogaea	atcccgttttcggaaaggaaataatcattaagaaagcgagaataaaaaag	3
0.960784				['Arachis hypogaea']	superrosids	Arachis hypogaea	atcccgttttcggaaaggaaagaaacattcagaaagcgagaataaaaaagg	3
0.960784				['Arachis hypogaea']	superrosids	Arachis hypogaea	atcccgttttcggaaaggaaagaaacattgagaaagcgagaataaaaaagg	3
0.960784				['Arachis hypogaea']	superrosids	Arachis hypogaea	atcccgttttcggaaaggaaaaaaacattcagaaagcgagaataaaaaagg	3
0.960784				['Arachis hypogaea']	superrosids	Arachis hypogaea	atcccgttttcggaaaggaaataaacattcagaaagcgaaaataaaaaagg	3
0.960784				['Arachis hypogaea']	superrosids	Arachis hypogaea	atcccgttttcggaaaggaaataaatattaagaaagagagaataaaaaagg	3
0.960784				['Arachis hypogaea']	superrosids	Arachis hypogaea	atcccgttttcggaaaagaaataaaaattaagaaagcgagaataaaaaagg	3
0.960784				['Arachis hypogaea', 'Chapmannia floridana']	superrosids	Arachis hypogaea	atcccgttttcggaaagcaaataaacattaagaaagagagaataaaaaagg	3
0.960784				['Arachis hypogaea']	superrosids	Arachis hypogaea	atcccgttttcggaaaggaaataaacatcaagaaagcgcgaataaaaaagg	3
0.960784				['Arachis hypogaea']	superrosids	Arachis hypogaea	atcccgttttcggaaaggaaataaacatcaagaaagagagaataaaaaagg	3
0.960784				['Arachis hypogaea']	superrosids	Arachis hypogaea	atcccgttttcggaaaggaaataaacattaagaaagcgagataaaaaaag	3
0.960784				['Arachis hypogaea']	superrosids	Arachis hypogaea	atcccgttttcggaaaggaaataaacattaagatagcgagaataaaaaag	3
0.960784				['Arachis hypogaea']	superrosids	Arachis hypogaea	atcccgttttcggaaaggaaataaacattcagaaagcgagaataaaaaaag	3
0.960784				['Arachis hypogaea']	superrosids	Arachis hypogaea	atcccgttttcggaaaggaaataaacattaagacagcgagaataaaaaaag	3
0.960784				['Arachis hypogaea']	superrosids	Arachis hypogaea	atcccgttttcgaaaaggaaataaacattaagaaagcgcgaataaaaaagg	3
0.960784				[]			atcccttttttgaaaaacaaggggttctcaaactagaatccaaaggaaaag	3
0.960784				[]			atcccttttttgaaaaacaaggggttctccaactagaacccaaaggaaaag	3
0.960784				['Arachis hypogaea']	superrosids	Arachis hypogaea	atcccgttttcggaaaggaaataaacattaagaaagagcgaataaaaaagg	2
0.960784				['Arachis hypogaea']	superrosids	Arachis hypogaea	atcccgttttcggaaaggaaataaacattcagacagcgagaataaaaaagg	2
0.960784				['Arachis hypogaea']	superrosids	Arachis hypogaea	atcccgttttcggaaaggaaataaacattaagaaagagagaataagaaagg	2
0.960784				['Arachis hypogaea']	superrosids	Arachis hypogaea	atcccgttttcggaaaggaaataaacattaagaaagcgcgcataaaaaagg	2
0.960784				['Arachis hypogaea']	superrosids	Arachis hypogaea	atcccgttttcggaaaggaaataaacattaagaaagcgaaaataaaaaaag	2
0.960784				['Arachis hypogaea']	superrosids	Arachis hypogaea	atcccgttttcggaaaagaaataaacattcagaaagcgagaataaaaaagg	2
0.960784				['Arachis hypogaea']	superrosids	Arachis hypogaea	atcccgttttcggaaaggaaataaacattgagaaagcgagaataagaaagg	2
0.960784				['Arachis hypogaea']	superrosids	Arachis hypogaea	atcccgttttcggaaaggaaataatccttaagaaagcgagaataaaaaagg	2
0.960784				['Arachis hypogaea']	superrosids	Arachis hypogaea	atcccgttttcgaaaaggaaataaacattaagcaagcgagaataaaaaagg	2
0.960784				['Arachis hypogaea']	superrosids	Arachis hypogaea	atcccgttttcggaaaggaaataaacattgagaaagcgaaaataaaaaagg	2
0.960784				['Arachis hypogaea']	superrosids	Arachis hypogaea	atcccgttttcggaaaggaaataaacgttcagaaagcgagaataaaaaagg	2
0.960784				['Arachis hypogaea']	superrosids	Arachis hypogaea	atcccgttttcggaaaggaaaaaaacattaagaaagcgagaataaaaaag	2
0.960784				['Arachis hypogaea', 'Chapmannia floridana']	superrosids	Arachis hypogaea	atcccgttttcggaaagcaaataaacattaagatagcgagaataaaaaagg	2
0.960784				['Arachis hypogaea']	superrosids	Arachis hypogaea	atcccgttttcggaaaggaaataaatattaagaaagcgagaaaaaaaaagg	2
0.960784				['Arachis hypogaea']	superrosids	Arachis hypogaea	atcccgttttcggaaaggaaataatcattaagaaagcgagaataagaaagg	1
0.960784				['Arachis hypogaea']	superrosids	Arachis hypogaea	atcccgttttcggaaaggaaataaacattaagcaagcgagcataaaaaagg	1
0.960784				['Arachis hypogaea']	superrosids	Arachis hypogaea	atcccgttttcggaaaggaaagaaacattaagaaagcgaaaataaaaaagg	1
0.960784				['Arachis hypogaea']	superrosids	Arachis hypogaea	atcccgttttcggaaaggaaataaacattcagaaagcgagaataaaaaag	1
0.960784				['Arachis hypogaea']	superrosids	Arachis hypogaea	atcccgttttcggaaaagaaataaacattaagaaagcgagaataaaaaaag	1
0.960784				['Arachis hypogaea']	superrosids	Arachis hypogaea	ctcccgttttcggaaaggaaataaacattaagaaagcgagaataaaaaaag	1
0.960784				['Arachis hypogaea']	superrosids	Arachis hypogaea	atcccgttttcggaaaggaaataaacatcaagaaagcgagcataaaaaagg	1
0.960784				['Arachis hypogaea']	superrosids	Arachis hypogaea	ctcccgttttcggaaaggaaataaacattaagaaagagagaataaaaaagg	1
0.960784				['Arachis hypogaea']	superrosids	Arachis hypogaea	atcccgttttcggaaaggaaataaacattaagaaagcgagaaaaaaaaaag	1
0.960784				['Arachis hypogaea']	superrosids	Arachis hypogaea	atcccgttttcggaaaagaaataaacattaagaaagagagaataaaaaagg	1
0.960784				['Arachis hypogaea']	superrosids	Arachis hypogaea	atcccgttttcggaaaggaaataaacattgagatagcgagaataaaaaagg	1
0.960784				['Arachis hypogaea']	superrosids	Arachis hypogaea	atcccgttttcggaaagaaaataaacattaagaaagcgaaaataaaaaagg	1
0.960784				['Arachis hypogaea']	superrosids	Arachis hypogaea	atcccgttttcggaaaggaaataatcattaagacagcgagaataaaaaagg	1
0.960784				['Arachis hypogaea']	superrosids	Arachis hypogaea	atcccgttttcggaaaggaaataaaaattcagaaagcgagaataaaaaagg	1
0.960784				['Arachis hypogaea']	superrosids	Arachis hypogaea	atcccgttttcggaaaggaaataaacattgagaaagagagaataaaaaagg	1
0.960784				['Arachis hypogaea']	superrosids	Arachis hypogaea	atcccgttttcggaaaggaaaaaaacattaagaaagcgaaaataaaaaagg	1
0.960784				['Arachis hypogaea', 'Chapmannia floridana']	superrosids	Arachis hypogaea	atcccgttttcggaaagcaataaacattaagaaagcgagaataaaaaagg	1
0.960784				['Arachis hypogaea', 'Chapmannia floridana']	superrosids	Arachis hypogaea	atcccgttttccgaaaggaaataaaaattaagaaagcgagaataaaaaagg	1
0.960784				['Arachis hypogaea']	superrosids	Arachis hypogaea	atcccgttttcggaaaggaaataaacattaagaaagcgagcatagaaaagg	1
0.960784				['Arachis hypogaea']	superrosids	Arachis hypogaea	atcccgttttcggaaaggaaataaacattaagcaagcgagaataaaaaaag	1
0.960784				['Arachis hypogaea']	superrosids	Arachis hypogaea	atcccgttttcggaaagtaaataaacattaagaaagagagaataaaaaagg	1
0.960784				['Arachis hypogaea']	superrosids	Arachis hypogaea	atcccgttttgggaaaggaaagaaacattaagaaagcgagaataaaaaagg	1
0.960784				[]	monocot	Zea mays	atcccgtttttgaaaaacaaggggttctcaaactagaacccaaaggaaaag	1
0.960784				[]	monocot	Zea mays	atcccttgtttgaaaaacaaggggttctcaaactagaacccaaaggaaaag	1
0.960784				[]	monocot	Zea mays	atcccttttttgaaaaacaagtggttctcaaactagcgcccaaaggaaaag	1
0.960784				[]	monocot	Zea mays	atcccttttttgaaaaacaagtggttctcaaactagaacgaaaaggaaaag	1
0.960784				[]			atccttttttgaaaaagcaagtgttctcaaactagaacccaaaggaaaag	1
0.960784				[]			atcccttttttgaaaaacaaggggttctcgaactagaatccaaaggaaaag	1
0.960784				[]			atccctgttttgaaaaacaagtggttctcgaactagaacacaaaggaaaag	1
0.960784				[]			atccctgttttgaaaaacaagtggttctccaactagaacacaaaggaaaag	1
0.960784				[]			atcccttttttgaaaaacaaggggttctcgaactagaaaccaaaggaaaag	1
0.960784				[]			atcccttttttgaaaaacaagtggatctcaaactagcacccaaaggaaaag	1
0.96				[]			atcacgttttacgaaaacaaacaaaggttcagaaagctaaaataaaaaag	5
0.96				[]	superasterids	Helianthus annuus	atcacgttttccgaaaacaaacaaaggtacagcaagcgaaaataaaaaag	3
0.96				[]			atcacgttttccgaaaacaaacaaaggtaaagaaagcgaaaataaaaaag	3
0.96				[]			atcccgttttcggaaaacaaacaaaggttcagaaggcgaaaataaaaaag	2
0.96				[]	superasterids	Helianthus annuus	cgcacgttttccgaaaacaaacaaaggttcagaaagcgaaaataaaaaag	1
0.96				[]	superasterids	Helianthus annuus	atcacgttttccgaaaacaaacaaaggtacagaaagcgacaataaaaaag	1
0.96				[]	superasterids	Helianthus annuus	atcacgttttccgaaaccaacaaaggttcagaaagcgaaaataaaaaag	1
0.96				[]	superasterids	Helianthus annuus	atcacgttttccgaaaacaaacaaaggttcagcaagcgacaataaaaaag	1
0.96				[]	superasterids	Helianthus annuus	atcacgttttccgaaaacaaacaaaggttcagcaagcgcaaataaaaaag	1
0.96				[]	superasterids	Helianthus annuus	atcacgttttccgaaaacaaacaaaggttcaaagcgaaaataaaaaag	1
0.96				[]			atcacgttttccgaaaacaaacattggttcagaaagcgaaaataaaaaag	1
0.96				[]			atcacgttttccgaaaacaaacaatggttcagaaagcgacaataaaaaag	1
0.96				[]			atcccgttttccgaaaacaaacaatggttcagaaggcgaaaataaaaaag	1
0.96				[]			atcacgttttgcgaaaacaaacaaaggtacagaaagcgaaaataaaaaag	1
0.96				[]			atcccgttttccgaaaaccaacaaaggttcagaaggcgaaaataaaaaag	1
0.96				[]			atcacgttttccgaaaacaaacagtggttcagaaagcgaaaataaaaaag	1
0.96				[]			atcccgttttcagaaaacaaacaaaggtacagaaagcgaaaataaaaaag	1
0.96				[]			atcccttttttgaaaacaaacaaaggttcagaaagcgaaaataaaaaag	1
0.958333	Poaceae			['Torreyochloa pallida', 'Avena prostrata', 'Alopecurus lanatus', 'Puccinellia andersonii', 'Avena sterilis', 'Avena vaviloviana', 'Catabrosella variegata', 'Avena murphyi']	monocot	Avena sativa	atccgtgttttgagaggggggttctcgaactagaacccaaaggaaaag	2
0.943396	Poaceae			[]	monocot	Triticum aestivum	atcccttttttgaaaaacaaggggttctcgaactagaatacaaaggaaaag	13
0.943396				[]			atcccttttttgagaaaacaaggggttctcaaactagaacacaaaggaaaag	2
0.943396	Poaceae			[]	monocot	Triticum aestivum	atcccttttttgagaaaacaaggggttctcgaactagaacacaaaggaaaag	1
0.943396	Poaceae			[]	monocot	Triticum aestivum	atccctgttttgaaaaacaagtggttctcgaactagaatacaaaggaaaag	1
0.943396	Poaceae			[]	monocot		atccctgtttttgaaaaacaaggggttctcaaactagaatacaaaggaaaag	1
0.943396	Poaceae			[]	monocot		atcccgtttttgagaaaacaaggggttctcgaactagaacccaaaggaaaag	1
0.942308	Poaceae			[]	monocot		atcccttttttgaaaaacaaggggttctcaaactagaatacaaaggaaaag	3
0.942308				[]			atcccttttttgaaaaacaaggggttctcaaactagaactacaaaggaaaag	2
0.942308				['Arachis hypogaea']	superrosids	Arachis hypogaea	atcccgttttcggaaaggaaataaacattaagaaagcgagacaaaaaaag	1
0.942308				[]	monocot	Zea mays	atccgttttttgaaaaacaagtggttctcaaactagaatacaaaggaaaag	1
0.942308				[]	monocot	Zea mays	atcccgtttttgaaaaacaagtggttctcaaactagaaaacaaaggaaaag	1
0.942308				[]			atcccttttttgaaaaacaaggggttctcaaactagaaacaaaggaaaag	1
0.942308				[]			atcccgtttttggaaaacaagtggttctcaaactagaacgcaaaggaaaag	1
0.942308				[]			atccctgtttttgaaaaacaaggggttctcaaactagaatccaaaggaaaag	1
0.942308	Poaceae			[]	monocot		atccgttttttgaaaaacaaggggttctcaaactagaacacaaaggaaaag	1
0.942308	Poaceae			[]	monocot		atccgttttttgaaaaacaaggggttctcgaactagaacacaaaggaaaag	1
0.941176				[]			atccttttttgaaaaagcaagtgttctcaaactagaacccaaaggaaaat	25
0.941176				[]			atccgtgttttgagaaaacaaacaaaggttcagaaagcgaaaataaaaaag	8
0.941176				['Arachis hypogaea', 'Chapmannia floridana']	superrosids	Arachis hypogaea	atcacgttttcggaaaggaaataaacattaagaaagcgaaaataaaaaag	7
0.941176				['Arachis hypogaea', 'Chapmannia floridana']	superrosids	Arachis hypogaea	atcccgttttcggaaaggaaataaacattaagaaagcgaaaaaaaaaaag	3
0.941176				['Arachis hypogaea']	superrosids	Arachis hypogaea	atcccgttttcggaaaggaaagaaacattaagaaagcgagaaaaaaaaag	2
0.941176				[]			atcccttttttgaaaaacaaggggttctccaactagaacacaaaggaaaag	2
0.941176				['Arachis hypogaea', 'Chapmannia floridana']	superrosids	Arachis hypogaea	atcccgttttcggaaaggaaataatcattaagaaagcgagaaaaaaaaag	1
0.941176				['Arachis hypogaea', 'Chapmannia floridana']	superrosids	Arachis hypogaea	atcccgttttcggaaaggaaataatcattaagatagcgagaataaaaaag	1
0.941176				[]	monocot	Zea mays	atcccttttttgaaaaacaagtggttctccaactagaatacaaaggaaaag	1
0.924528	Poaceae			[]	monocot	Triticum aestivum	atcacgttttccgaaaacaaggggttctcgaactagaatacaaaggaaaag	3
0.924528	Poaceae			[]	monocot		atcccttttttgaaaaacaaggggttctccaactagaatacaaaggaaaag	1
0.923077	Poaceae			[]	monocot	Triticum aestivum	atccgtggggggagaaaacaaggggttctcgaactagaatacaaaggaaaag	2
0.921569				['Arachis hypogaea', 'Chapmannia floridana']	superrosids	Arachis hypogaea	atcccgggggcggaaaggaaataaacattaagaaagcgagaataaaaaagg	2
0.921569				[]			atcccgtttttgaaaaacaaggggttctccaactagaacacaaaggaaaag	1
0.92				[]	superasterids	Helianthus annuus	atcacgggggccgaaaacaaacaaaggttcagaaagcgaaaataaaaaag	1
